# Impact of the maternal environment on cardiovascular features of the offspring in a mouse model of Marfan syndrome

**DOI:** 10.1101/2025.09.10.675335

**Authors:** Isaac Rodríguez-Rovira, Cleo Geeraerts, Aleksandra-Mas-Stachurska, Ana Paula-Dantas, Bart Loeys, Victoria Campuzano, Gustavo Egea

## Abstract

**Background:** Marfan syndrome (MFS) is a systemic disorder of the connective tissue caused by heterozygous mutations in the *FBN1* gene, which encodes fibrillin 1, a glycoprotein that constitutes elastic fibers. MFS does not exhibit sexual dimorphism regarding prevalence; however, it remains unknown whether the paternal or maternal inheritance of the *FBN1* mutation affects the cardiovascular pathology of the offspring. In this study, we aimed to determine the impact of the parental origin of the *FBN1* mutation on the cardiovascular manifestations of the offspring using the *Fbn1*^*C1041G/+*^ mouse model of MFS.

**Methods and Results:** Four experimental groups were generated by crossing wild-type (WT) and MFS mice to obtain WT and MFS offspring from either a paternal (MFS-P) or maternal (MFS-M) MFS parent. Cardiovascular phenotyping of offspring was performed from childhood to adulthood (from one to six months of age), including echocardiography, tail-cuff plethysmography, histopathology, and canonical (pSmad2) and non-canonical (pERK) TGF-β signaling activity in the aortic tissue. At one month of age, both WT and MFS offspring from MFS-M presented lower body weight than those from MFS-P. However, with age, MFS-M offspring became persistently and significantly overweight. Both MFS-P and MFS-M offspring exhibited a significantly increased aortic root diameter compared with WT offspring; however, this enlargement appeared earlier in MFS-M than in MFS-P offspring. These parental and age-related differences in aortic root diameter were accompanied by increased canonical and non-canonical TGF-β signaling. The cardiac ejection fraction was reduced at early ages in both WT and MFS offspring from MFS-M compared with MFS-P, with the difference persisting only in MFS-M offspring at adulthood. Systolic blood pressure was initially lower in MFS-M offspring across both genotypes. However, it progressively increased, resulting in elevated levels in both WT and MFS offspring from MFS-M by six months of age.

**Conclusion:** Our results indicate the existence of a gestational maternal MFS environmental factor with an early impact on the aorta and heart of MFS offspring. In adulthood, this becomes normalized in the aorta but not in the heart.
