## Supplementary material for "Impact of the maternal environment on cardiovascular features of the offspring in a mouse model of Marfan syndrome": Statistic Tables

### Sheet: Supplemental Figure 1
	Body Weight -Males (g)
	1 month
	Shapiro-Wilk test									MFS P-WT 1M				MFS P-MFS 1M				MFS M-WT 1M							MFS M-MFS 1M
	W									0.9422				0.7237				0.9573							0.9666
	P value									0.67				0.0212				0.7448							0.8719
	Kruskal-Wallis test- 1M
	Kruskal-Wallis
	Statistic												10.98
	P value												0.0119
	multiple comparisons test												Adjusted P Value
	MFS-P: WT vs MFS-P: MFS												0.99
	MFS-P WT vs MFS-M: WT												0.0229
	MFS-P WT vs MFS-M: MFS												0.015
	MFS-P: MFS vs MFS-M: WT												0.99
	MFS-P: MFS vs MFS-M:MFS												0.9963
	MFS-M:WT vs MFS-M:MFS												0.99
	2 months
	Shapiro-Wilk test									MFS P-WT 2M				MFS P-MFS 2M				MFS M-WT 2M							MFS M-MFS 2M
	W									0.9136				0.9581				0.9575							0.906
	P value									0.2371				0.7245				0.74							0.1618
	TWO- WAY ANOVA-2M
	ANOVA table												F (DFn, DFd)										P value
	Genotype												F (1, 44) = 0,0350										0.035
	Maternal effect												F (1, 44) = 14,90										0.0004
	Interaction												F (1, 44) = 0,7224										0.4
	4 months
	Shapiro-Wilk test									MFS P-WT 4M				MFS P-MFS 4M				MFS M-WT 4M							MFS M-MFS 4M
	W									0.8779				0.949				0.9212							0.8787
	P value									0.1234				0.7204				0.3285							0.1
	TWO- WAY ANOVA-4M
	ANOVA table												F (DFn, DFd)										P value
	Genotype												F (1, 35) = 0,6022										0.4429
	Maternal effect												F (1, 35) = 42,38										0.0001
	Interaction												F (1,35) = 0,002419										0.9611
	6 months
	Shapiro-Wilk test									MFS P-WT 6M				MFS P-MFS 6M				MFS M-WT 6M							MFS M-MFS 6M
	W									0.8497				0.783				0.9645							0.9512
	P value									0.1566				0.0585				0.8218							0.6539
	TWO- WAY ANOVA-6M
	ANOVA table												F (DFn, DFd)										P value
	Genotype												F (1, 32) = 1,246										0.2726
	Maternal effect												F (1, 32) = 16,01										0.0003
	Interaction												F (1, 32) = 0,8507										0.3633
	Body Weight -Females (g)
	1 month
	Shapiro-Wilk test									MFS P-WT 1M				MFS P-MFS 1M				MFS M-WT 1M							MFS M-MFS 1M
	W									0.7049				0.6961				0.925							0.9345
	P value									0.007				0.0056				0.401							0.4577
	Kruskal-Wallis 1 M
	Kruskal-Wallis
	Statistic												10.11
	P value												0.0177
	2 months
	Shapiro-Wilk test									MFS P-WT 2M				MFS P-MFS 2M				MFS M-WT 2M							MFS M-MFS 2M
	W									0.8649				0.9368				0.9651							0.9074
	P value									0.0564				0.458				0.8328							0.2636
	TWO- WAY ANOVA-2M
	ANOVA table												F (DFn, DFd)										P value
	Genotype												F (1, 41) = 3,386										0.3209
	Maternal effect												F (1, 41) = 1,806										0.1864
	Interaction												F (1, 41) = 1,010										0.073
	4 months
	Shapiro-Wilk test									MFS P-WT 4M				MFS P-MFS 4M				MFS M-WT 4M							MFS M-MFS 4M
	W									0.8445				0.815				0.8686							0.9402
	P value									0.0837				0.0575				0.0501							0.6135
	TWO- WAY ANOVA-4M
	ANOVA table												F (DFn, DFd)										P value
	Genotype												F (1, 32) = 0,001403										0.6224
	Maternal effect												F (1, 32) = 16,01										0.0003
	Interaction												F (1, 32) = 0,2472										0.6224
	6 months
	Shapiro-Wilk test									MFS P-WT 6M				MFS P-MFS 6M				MFS M-WT 6M							MFS M-MFS 6M
	W									0.9392				0.9808				0.9512							0.8545
	P value									0.6027				0.9065				0.6539							0.0836
	TWO- WAY ANOVA-6M
	ANOVA table												F (DFn, DFd)										P value
	Genotype												F (1, 29) = 0,6230										0.7329
	Maternal effect												F (1, 29) = 20,17										0.0001
	Interaction												F (1, 29) = 0,1187										0.4363

### Sheet: Figure 1
	AORTIC ROOT 1 MONTH
		Males						Females
	Shapiro-Wilk test	MFS P-WT	MFS P-MFS	MFS M-WT			MFS M-MF	MFS-P- WT		MFS-P-MFS			MFS M- WT	MFS M- MF
	W	0.8874	0.8776	0.9569			0.8786	0.9194		0.9582			0.9584	0.9509
	P value	0.2614	0.0662	0.4559			0.0683	0.3516		0.6618			0.6963	0.5749
	THREE-WAY ANOVA SEX-GENOTYPE-MFS MATERNAL EFFECT
	Three-way ANOVA								F (DFn, DFd)				p value
	GENOTYPE								F (1, 99) = 39,27				0.0001
	MFS MATERNAL								F (1, 99) = 7,893				0.006
	SEX								F (1, 99) = 0,3643				0.5475
	GENOTYPE x MFS MATERNAL								F (1, 99) = 27,40				0.0001
	GENOTYPE x SEX								F (1, 99) = 1,634				0.2041
	MFS MATERNAL x SEX								F (1, 99) = 0,1740				0.6775
	GENOTYPE x MFS MATERNAL x SEX								F (1, 99) = 1,108				0.2951
	Shapiro-Wilk test					MFS P-WT			MFS P-MFS			MFS M-WT			MFS M-MF
	W					0.89			0.9531			0.96			0.96
	P value					0.05			0.24			0.17			0.3
	TWO- WAY ANOVA-1M
	ANOVA table								F (DFn, DFd)				p value
	GENOTYPE								F (1, 104) = 36,34				0.0001
	MFS MATERNAL								F (1, 104) = 6,907				0.0099
	INTERACTION								F (1, 104) = 21,89				0.0001
	multiple comparisons test														Adjusted P Value
	MFS-P: WT vs MFS-P: MFS														0.8179
	MFS-P WT vs MFS-M: WT														0.5135
	MFS-P WT vs MFS-M: MFS														0.0001
	MFS-P: MFS vs MFS-M: WT														0.0428
	MFS-P: MFS vs MFS-M:MFS														0.0001
	MFS-M:WT vs MFS-M:MFS														0.0001
	AORTIC ROOT 2 MONTH
		Males						Females
	Shapiro-Wilk test	MFS P-WT	MFS P-MFS	MFS M-WT			MFS M-MF	MFS-P- WT		MFS-P-MFS			MFS M- WT	MFS M- MF
	W	0.9438	0.9124	0.9664			0.8577	0.9532		0.9738			0.8645	0.9626
	P value	0.6492	0.3709	0.8677			0.0906	0.743		0.9261			0.1329	0.8349
	THREE-WAY ANOVA SEX-GENOTYPE-MFS MATERNAL EFFECT
	Three-way ANOVA								F (DFn, DFd)				p value
	GENOTYPE								F (1, 55) = 170,3				0.0001
	MFS MATERNAL								F (1, 55) = 33,59				0.0001
	SEX								F (1, 55) = 1,008				0.3197
	GENOTYPE x MFS MATERNAL								F (1, 55) = 1,147				0.2888
	GENOTYPE x SEX								F (1, 55) = 0,0008517				0.9768
	MFS MATERNAL x SEX								F (1, 55) = 0,7555				0.3885
	GENOTYPE x MFS MATERNAL x SEX								F (1, 55) = 1,404				0.2412
	Shapiro-Wilk test					MFS P-WT			MFS P-MFS			MFS M-WT			MFS M-MF
	W					0.97			0.95			0.93			0.92
	P value					0.88			0.51			0.35			0.14
	TWO- WAY ANOVA-2M
	ANOVA table								F (DFn, DFd)				p value
	GENOTYPE								F (1, 59) = 177,7				0.0001
	MFS MATERNAL								F (1, 59) = 33,29				0.0001
	INTERACTION								F (1, 59) = 0,93				0.3388
	AORTIC ROOT 4 MONTH
		Males						Females
	Shapiro-Wilk test	MFS P-WT	MFS P-MFS	MFS M-WT			MFS M-MF	MFS-P- WT		MFS-P-MFS			MFS M- WT	MFS M- MF
	W	0.8848	0.9932	0.9643			0.9643	0.9643		0.7558			0.8941	0.9205
	P value	0.3386	0.8428	0.6369			0.64	0.6369		0.0128			0.0455	0.3967
	Kruskal-Wallis test-4M
	W								20.54
	p value								0.0045
	multiple comparisons test														Adjusted P Value
	WT male vs WT female														0.9999
	MFS male vs FS female														0.9999
	Shapiro-Wilk test					MFS P-WT			MFS P-MFS			MFS M-WT			MFS M-MF
	W					0.3039			0.1737			0.2143			0.1623
	P value					0.0878			0.1			0.1			0.1
	TWO- WAY ANOVA-2M
	ANOVA table								F (DFn, DFd)				p value
	GENOTYPE								F (1, 40) = 69,75				0.0001
	MFS MATERNAL								F (1, 40) = 0,8786				0.3542
	INTERACTION								F (1, 40) = 2,62				0.1134
	AORTIC ROOT 6 MONTH
		Males						Females
	Shapiro-Wilk test	MFS P-WT	MFS P-MFS	MFS M-WT			MFS M-MF	MFS-P- WT		MFS-P-MFS			MFS M- WT	MFS M- MF
	W	0.9704	0.9475	0.9809			0.9493	0.9155		0.8094			0.9511	0.8847
	P value	0.9012	0.6864	0.9697			0.6269	0.3946		0.0507			0.6574	0.2088
	THREE-WAY ANOVA SEX-GENOTYPE-MFS MATERNAL EFFECT
	Three-way ANOVA								F (DFn, DFd)				p value
	GENOTYPE								F (1, 65) = 33,80				0.0001
	MFS MATERNAL								F (1, 65) = 2,081				0.1539
	SEX								F (1, 65) = 0,2205				0.6402
	GENOTYPE x MFS MATERNAL								F (1, 65) = 0,1918				0.6628
	GENOTYPE x SEX								F (1, 65) = 0,01033				0.9193
	MFS MATERNAL x SEX								F (1, 65) = 1,131				0.2915
	GENOTYPE x MFS MATERNAL x SEX								F (1, 65) = 0,01518				0.9023
	Shapiro-Wilk test					MFS P-WT			MFS P-MFS			MFS M-WT			MFS M-MF
	W					0.9404			0.8977			0.9732			0.9371
	P value					0.3872			0.0877			0.803			0.2112
	TWO- WAY ANOVA-2M
	ANOVA table								F (DFn, DFd)				p value
	GENOTYPE								F (1, 68) = 41,82				0.0001
	MFS MATERNAL								F (1, 68) = 3,464				0.067
	INTERACTION								F (1, 68) = 0,03012				0.8627
	AORTIC ROOT PROGRESSION
	REML ANOVA
	ANOVA table								F (DFn, DFd)				p value
	INTERACTION								F (9, 211) = 4,848				0.0001
	TIME								F (9, 211) = 4,848				0.0001
	MFS MATERNAL								F (9, 211) = 4,848				0.0001
	multiple comparisons test														Adjusted P Value
	1:WT MFS-P vs. 1:MFS MFS-P														0.9999
	1:WT MFS-P vs. 1:WT MFS-M														0.9999
	1:WT MFS-P vs. 1:MFS MFS-M														0.6905
	1:WT MFS-P vs. 2:WT MFS-P														0.2252
	1:WT MFS-P vs. 2:MFS MFS-P														0.0001
	1:WT MFS-P vs. 2:WT MFS-M														0.0001
	1:WT MFS-P vs. 2:MFS MFS-M														0.0001
	1:WT MFS-P vs. 4:WT MFS-P														0.0001
	1:WT MFS-P vs. 4:MFS MFS-P														0.0001
	1:WT MFS-P vs. 4:WT MFS-M														0.0001
	1:WT MFS-P vs. 4:MFS MFS-M														0.0001
	1:WT MFS-P vs. 6:WT MFS-P														0.0001
	1:WT MFS-P vs. 6:MFS MFS-P														0.0001
	1:WT MFS-P vs. 6:WT MFS-M														0.0001
	1:WT MFS-P vs. 6:MFS MFS-M														0.0001
	1:MFS MFS-P vs. 1:WT MFS-M														0.9999
	1:MFS MFS-P vs. 1:MFS MFS-M														0.6048
	1:MFS MFS-P vs. 2:WT MFS-P														0.0731
	1:MFS MFS-P vs. 2:MFS MFS-P														0.0001
	1:MFS MFS-P vs. 2:WT MFS-M														0.0001
	1:MFS MFS-P vs. 2:MFS MFS-M														0.0001
	1:MFS MFS-P vs. 4:WT MFS-P														0.0001
	1:MFS MFS-P vs. 4:MFS MFS-P														0.0001
	1:MFS MFS-P vs. 4:WT MFS-M														0.0001
	1:MFS MFS-P vs. 4:MFS MFS-M														0.0001
	1:MFS MFS-P vs. 6:WT MFS-P														0.0001
	1:MFS MFS-P vs. 6:MFS MFS-P														0.0001
	1:MFS MFS-P vs. 6:WT MFS-M														0.0001
	1:MFS MFS-P vs. 6:MFS MFS-M														0.0001
	1:WT MFS-M vs. 1:MFS MFS-M														0.6292
	1:WT MFS-M vs. 2:WT MFS-P														0.1233
	1:WT MFS-M vs. 2:MFS MFS-P														0.0001
	1:WT MFS-M vs. 2:WT MFS-M														0.0001
	1:WT MFS-M vs. 2:MFS MFS-M														0.0001
	1:WT MFS-M vs. 4:WT MFS-P														0.0001
	1:WT MFS-M vs. 4:MFS MFS-P														0.0001
	1:WT MFS-M vs. 4:WT MFS-M														0.0001
	1:WT MFS-M vs. 4:MFS MFS-M														0.0001
	1:WT MFS-M vs. 6:WT MFS-P														0.0001
	1:WT MFS-M vs. 6:MFS MFS-P														0.0001
	1:WT MFS-M vs. 6:WT MFS-M														0.0001
	1:WT MFS-M vs. 6:MFS MFS-M														0.0001
	1:MFS MFS-M vs. 2:WT MFS-P														0.9999
	1:MFS MFS-M vs. 2:MFS MFS-P														0.0001
	1:MFS MFS-M vs. 2:WT MFS-M														0.3675
	1:MFS MFS-M vs. 2:MFS MFS-M														0.0001
	1:MFS MFS-M vs. 4:WT MFS-P														0.1339
	1:MFS MFS-M vs. 4:MFS MFS-P														0.0001
	1:MFS MFS-M vs. 4:WT MFS-M														0.0026
	1:MFS MFS-M vs. 4:MFS MFS-M														0.0001
	1:MFS MFS-M vs. 6:WT MFS-P														0.0001
	1:MFS MFS-M vs. 6:MFS MFS-P														0.0001
	1:MFS MFS-M vs. 6:WT MFS-M														0.0001
	1:MFS MFS-M vs. 6:MFS MFS-M														0.0001
	2:WT MFS-P vs. 2:MFS MFS-P														0.0001
	2:WT MFS-P vs. 2:WT MFS-M														0.0578
	2:WT MFS-P vs. 2:MFS MFS-M														0.0001
	2:WT MFS-P vs. 4:WT MFS-P														0.0267
	2:WT MFS-P vs. 4:MFS MFS-P														0.0001
	2:WT MFS-P vs. 4:WT MFS-M														0.0001
	2:WT MFS-P vs. 4:MFS MFS-M														0.0001
	2:WT MFS-P vs. 6:WT MFS-P														0.0001
	2:WT MFS-P vs. 6:MFS MFS-P														0.0001
	2:WT MFS-P vs. 6:WT MFS-M														0.0001
	2:WT MFS-P vs. 6:MFS MFS-M														0.0001
	2:MFS MFS-P vs. 2:WT MFS-M														0.0148
	2:MFS MFS-P vs. 2:MFS MFS-M														0.4296
	2:MFS MFS-P vs. 4:WT MFS-P														0.8805
	2:MFS MFS-P vs. 4:MFS MFS-P														0.0056
	2:MFS MFS-P vs. 4:WT MFS-M														0.7457
	2:MFS MFS-P vs. 4:MFS MFS-M														0.125
	2:MFS MFS-P vs. 6:WT MFS-P														0.9341
	2:MFS MFS-P vs. 6:MFS MFS-P														0.0001
	2:MFS MFS-P vs. 6:WT MFS-M														0.2625
	2:MFS MFS-P vs. 6:MFS MFS-M														0.0001
	2:WT MFS-M vs. 2:MFS MFS-M														0.0001
	2:WT MFS-M vs. 4:WT MFS-P														0.9997
	2:WT MFS-M vs. 4:MFS MFS-P														0.0001
	2:WT MFS-M vs. 4:WT MFS-M														0.8067
	2:WT MFS-M vs. 4:MFS MFS-M														0.0001
	2:WT MFS-M vs. 6:WT MFS-P														0.0001
	2:WT MFS-M vs. 6:MFS MFS-P														0.0001
	2:WT MFS-M vs. 6:WT MFS-M														0.0001
	2:WT MFS-M vs. 6:MFS MFS-M														0.0001
	2:MFS MFS-M vs. 4:WT MFS-P														0.0183
	2:MFS MFS-M vs. 4:MFS MFS-P														0.6538
	2:MFS MFS-M vs. 4:WT MFS-M														0.0002
	2:MFS MFS-M vs. 4:MFS MFS-M														0.9999
	2:MFS MFS-M vs. 6:WT MFS-P														0.9999
	2:MFS MFS-M vs. 6:MFS MFS-P														0.0033
	2:MFS MFS-M vs. 6:WT MFS-M														0.9999
	2:MFS MFS-M vs. 6:MFS MFS-M														0.0001
	4:WT MFS-P vs. 4:MFS MFS-P														0.0002
	4:WT MFS-P vs. 4:WT MFS-M														0.9999
	4:WT MFS-P vs. 4:MFS MFS-M														0.0039
	4:WT MFS-P vs. 6:WT MFS-P														0.1172
	4:WT MFS-P vs. 6:MFS MFS-P														0.0001
	4:WT MFS-P vs. 6:WT MFS-M														0.0092
	4:WT MFS-P vs. 6:MFS MFS-M														0.0001
	4:MFS MFS-P vs. 4:WT MFS-M														0.0001
	4:MFS MFS-P vs. 4:MFS MFS-M														0.9867
	4:MFS MFS-P vs. 6:WT MFS-P														0.2644
	4:MFS MFS-P vs. 6:MFS MFS-P														0.9999
	4:MFS MFS-P vs. 6:WT MFS-M														0.6815
	4:MFS MFS-P vs. 6:MFS MFS-M														0.6743
	4:WT MFS-M vs. 4:MFS MFS-M														0.0001
	4:WT MFS-M vs. 6:WT MFS-P														0.0091
	4:WT MFS-M vs. 6:MFS MFS-P														0.0001
	4:WT MFS-M vs. 6:WT MFS-M														0.0001
	4:WT MFS-M vs. 6:MFS MFS-M														0.0001
	4:MFS MFS-M vs. 6:WT MFS-P														0.9714
	4:MFS MFS-M vs. 6:MFS MFS-P														0.2184
	4:MFS MFS-M vs. 6:WT MFS-M														0.9999
	4:MFS MFS-M vs. 6:MFS MFS-M														0.0005
	6:WT MFS-P vs. 6:MFS MFS-P														0.0002
	6:WT MFS-P vs. 6:WT MFS-M														0.9998
	6:WT MFS-P vs. 6:MFS MFS-M														0.0001
	6:MFS MFS-P vs. 6:WT MFS-M														0.0025
	6:MFS MFS-P vs. 6:MFS MFS-M														0.8786
	6:WT MFS-M vs. 6:MFS MFS-M														0.0001

### Sheet: Figure 2
	ELASTIC FIBER BREAKS 1 MONTH
		Males						Females
	Shapiro-Wilk test	MFS P-WT	MFS P-MFS	MFS M-WT			MFS M-MF	MFS-P- WT		MFS-P-MFS			MFS M- WT	MFS M- MF
	W	0.3898	0.8334	0.4961			0.8269	0.345		0.7805			0.4184	0.9131
	P value	0.0001	0.0861	0.0001			0.1012	0.0001		0.0122			0.0001	0.3379
	KRUSKAL-WALLIS SEX-GENOTYPE-MFS MATERNAL EFFECT - 1 MONTH
	Kruskal Wallis statistic
	Statistic								33.74
	P value								0.0001
	Multiple comparisons
	Dunn's multiple comparison test								p value
	WT males vs WT females								0.5253
	MFS males vs MFS females								0.9999
	WT maternal males vs WT matermal								0.9999
	MFS maternal male vs MFS maternal female								0.9999
	Shapiro-Wilk test					MFS P-WT			MFS P-MFS			MFS M-WT			MFS M-MF
	W					0.3512			0.8075			0.4285			0.8652
	P value					0.0001			0.0034			0.0001			0.0287
	Kruskal-Wallis test-1M
	Statistic								33.74
	p value								0.0001
	multiple comparisons test														Adjusted P Value
	MFS-P: WT vs MFS-P: MFS														0.0008
	MFS-P WT vs MFS-M: WT														0.9999
	MFS-P WT vs MFS-M: MFS														0.0001
	MFS-P: MFS vs MFS-M: WT														0.0051
	MFS-P: MFS vs MFS-M:MFS														0.9999
	MFS-M:WT vs MFS-M:MFS														0.0002
	ELASTIC FIBER BREAKS 6 MONTHS
		Males						Females
	Shapiro-Wilk test	MFS P-WT	MFS P-MFS	MFS M-WT			MFS M-MF	MFS-P- WT		MFS-P-MFS			MFS M- WT	MFS M- MF
	W	0.7286	0.8634	1			0.974	0.6298		0.8774			0.8646	0.7635
	P value	0.0239	0.2725	0.999			0.9181	0.0012		0.1777			0.0558	0.0512
	KRUSKAL-WALLIS SEX-GENOTYPE-MFS MATERNAL EFFECT - 1 MONTH
	Kruskal Wallis statistic
	Statistic								26.37
	P value								0.0004
	Multiple comparisons
	Dunn's multiple comparison test								p value
	WT males vs WT females								0.9999
	MFS males vs MFS females								0.9999
	WT maternal males vs WT matermal								0.9999
	MFS maternal male vs MFS maternal female								0.9999
	Shapiro-Wilk test					MFS P-WT			MFS P-MFS			MFS M-WT			MFS M-MF
	W					0.6004			0.8774			0.8646			0.9389
	P value					0.0003			0.1777			0.0558			0.5705
	Kruskal-Wallis test-6M
	W								25.21
	p value								0.0001
	multiple comparisons test														Adjusted P Value
	MFS-P: WT vs MFS-P: MFS														0.0479
	MFS-P WT vs MFS-M: WT														0.9999
	MFS-P WT vs MFS-M: MFS														0.0001
	MFS-P: MFS vs MFS-M: WT														0.6095
	MFS-P: MFS vs MFS-M:MFS														0.6045
	MFS-M:WT vs MFS-M:MFS														0.0007

### Sheet: Figure 3
	CELL DENSITY 1 MONTH
		Males						Females
	Shapiro-Wilk test	MFS P-WT	MFS P-MFS	MFS M-WT			MFS M-MF	MFS-P- WT		MFS-P-MFS			MFS M- WT	MFS M- MF
	W	0.951	0.92	0.9658			0.9762	0.891		0.916			0.823	0.9661
	P value	0.7014	0.4696	0.646			0.7042	0.1008		0.2211			0.1231	0.8496
	THREE-WAY ANOVA SEX-GENOTYPE-MFS MATERNAL EFFECT
	Three-way ANOVA								F (DFn, DFd)				p value
	GENOTYPE								F (1, 16) = 9,049				0.0083
	MFS MATERNAL								F (1, 16) = 0,01256				0.9121
	SEX								F (1, 16) = 3,235				0.091
	GENOTYPE x MFS MATERNAL								F (1, 16) = 1,651				0.2171
	GENOTYPE x SEX								F (1, 16) = 0,05258				0.8215
	MFS MATERNAL x SEX								F (1, 16) = 1,216				0.2864
	GENOTYPE x MFS MATERNAL x SEX								F (1, 16) = 0,2177				0.6471
	Shapiro-Wilk test					MFS P-WT			MFS P-MFS			MFS M-WT			MFS M-MF
	W					0.9325			0.9045			0.8355			0.9437
	P value					0.1383			0.0501			0.0677			0.6474
	TWO- WAY ANOVA-1M
	ANOVA table								F (DFn, DFd)				p value
	GENOTYPE								F (1, 54) = 6,682				0.0125
	MFS MATERNAL								F (1, 54) = 4,387				0.0409
	INTERACTION								F (1, 54) = 1,416				0.2393
	CELL DENSITY 6 MONTH
		Males						Females
	Shapiro-Wilk test	MFS P-WT	MFS P-MFS	MFS M-WT			MFS M-MF	MFS-P- WT		MFS-P-MFS			MFS M- WT	MFS M- MF
	W	0.8879	0.8991	0.8248			0.9449	0.8809		0.9516			0.9698	0.9052
	P value	0.348	0.4268	0.1548			0.6843	0.2305		0.7273			0.8912	0.4575
	THREE-WAY ANOVA SEX-GENOTYPE-MFS MATERNAL EFFECT
	Three-way ANOVA								F (DFn, DFd)				p value
	GENOTYPE								F (1, 32) = 9,467				0.0043
	MFS MATERNAL								F (1, 32) = 0,1183				0.7331
	SEX								F (1, 32) = 0,2996				0.5879
	GENOTYPE x MFS MATERNAL								F (1, 32) = 0,01112				0.9167
	GENOTYPE x SEX								F (1, 32) = 4,508				0.0416
	MFS MATERNAL x SEX								F (1, 32) = 0,006439				0.9365
	GENOTYPE x MFS MATERNAL x SEX								F (1, 32) = 1,030				0.3178
	Shapiro-Wilk test					MFS P-WT			MFS P-MFS			MFS M-WT			MFS M-MF
	W					0.9053			0.9137			0.944			0.9298
	P value					0.3643			0.3809			0.4355			0.4462
	TWO- WAY ANOVA-6M
	ANOVA table								F (DFn, DFd)				p value
	GENOTYPE								F (1, 36) = 9,217				0.0044
	MFS MATERNAL								F (1, 36) = 0,1122				0.7395
	INTERACTION								F (1, 36) = 0,002623				0.9594

### Sheet: Figure 4
	PSMAD2 signaling 1 MONTH
		Males						Females
	Shapiro-Wilk test	MFS P-WT	MFS P-MFS	MFS M-WT			MFS M-MF	MFS-P- WT		MFS-P-MFS			MFS M- WT	MFS M- MF
	W	0.9558	0.8796	0.8639			0.9752	0.9607		0.9452			0.8976	0.9168
	P value	0.7538	0.2248	0.2427			0.9072	0.8168		0.6379			0.2749	0.3663
	THREE-WAY ANOVA SEX-GENOTYPE-MFS MATERNAL EFFECT
	Three-way ANOVA								F (DFn, DFd)				p value
	GENOTYPE								F (1, 52) = 96,60				0.0001
	MFS MATERNAL								F (1, 52) = 16,10				0.0002
	SEX								F (1, 52) =0,4573				0.5019
	GENOTYPE x MFS MATERNAL								F (1, 52) = 0,3206				0.5737
	GENOTYPE x SEX								F (1, 52) = 1,993				0.164
	MFS MATERNAL x SEX								F (1, 52) = 1,421				0.2386
	GENOTYPE x MFS MATERNAL x SEX								F (1, 52) = 3,370				0.0721
	Shapiro-Wilk test					MFS P-WT			MFS P-MFS			MFS M-WT			MFS M-MF
	W					0.9838			0.9442			0.971			0.9314
	P value					0.9838			0.4035			0.9056			0.3192
	TWO- WAY ANOVA-1M
	ANOVA table								F (DFn, DFd)				p value
	GENOTYPE								F (1, 56) = 105,7				0.0001
	MFS MATERNAL								F (1, 56) = 15,72				0.0002
	INTERACTION								F (1, 56) = 0,05380				0.8174
	PSMAD2 signaling 6 MONTH
		Males						Females
	Shapiro-Wilk test	MFS P-WT	MFS P-MFS	MFS M-WT			MFS M-MF	MFS-P- WT		MFS-P-MFS			MFS M- WT	MFS M- MF
	W	0.8463	0.9443	0.9242			0.9329	0.9632		0.834			0.8538	0.9435
	P value	0.1832	0.6944	0.4278			0.5758	0.7989		0.1162			0.1331	0.6706
	THREE-WAY ANOVA SEX-GENOTYPE-MFS MATERNAL EFFECT
	Three-way ANOVA								F (DFn, DFd)				p value
	GENOTYPE								F (1, 43) = 38,46				0.0001
	MFS MATERNAL								F (1, 43) = 0,1016				0.7515
	SEX								F (1, 43) = 0,02194				0.8829
	GENOTYPE x MFS MATERNAL								F (1, 43) = 0,4006				0.5301
	GENOTYPE x SEX								F (1, 43) = 0,6606				0.4208
	MFS MATERNAL x SEX								F (1, 43) = 3,975				0.0526
	GENOTYPE x MFS MATERNAL x SEX								F (1, 43) = 0,4071				0.5268
	Shapiro-Wilk test					MFS P-WT			MFS P-MFS			MFS M-WT			MFS M-MF
	W					0.9634			0.9236			0.8762			0.9793
	P value					0.8336			0.3173			0.0338			0.9705
	Kruskal-Wallis test-6M
	W								23.25
	p value								0.0001
	multiple comparisons test														Adjusted P Value
	MFS-P: WT vs MFS-P: MFS														0.0011
	MFS-P WT vs MFS-M: WT														0.9999
	MFS-P WT vs MFS-M: MFS														0.0006
	MFS-P: MFS vs MFS-M: WT														0.0246
	MFS-P: MFS vs MFS-M:MFS														0.9999
	MFS-M:WT vs MFS-M:MFS														0.0157

### Sheet: Figure 5
	PERK signaling 1 MONTH
		Males						Females
	Shapiro-Wilk test	MFS P-WT	MFS P-MFS	MFS M-WT			MFS M-MF	MFS-P- WT		MFS-P-MFS			MFS M- WT	MFS M- MF
	W	0.8641	0.8963	0.7983			0.8118	0.9775		0.8947			0.8647	0.9234
	P value	0.132	0.3094	0.0786			0.1007	0.9507		0.159			0.1338	0.4212
	THREE-WAY ANOVA SEX-GENOTYPE-MFS MATERNAL EFFECT
	Three-way ANOVA								F (DFn, DFd)				p value
	GENOTYPE								F (1, 56) = 132,3				0.0001
	MFS MATERNAL								F (1, 56) = 11,94				0.0011
	SEX								F (1, 56) = 0,0003004				0.9862
	GENOTYPE x MFS MATERNAL								F (1, 56) = 3,551				0.0647
	GENOTYPE x SEX								F (1, 56) = 0,1414				0.7083
	MFS MATERNAL x SEX								F (1, 56) = 0,9337				0.3381
	GENOTYPE x MFS MATERNAL x SEX								F (1, 56) = 2,278				0.1368
	Shapiro-Wilk test					MFS P-WT			MFS P-MFS			MFS M-WT			MFS M-MF
	W					0.9531			0.9637			0.8958			0.9525
	P value					0.4159			0.6751			0.1172			0.5997
	TWO- WAY ANOVA-1M
	ANOVA table								F (DFn, DFd)				p value
	GENOTYPE								F (1, 61) = 109,9				0.0001
	MFS MATERNAL								F (1, 61) = 9,357				0.0033
	INTERACTION								F (1, 61) = 0,7369				0.394
	PERK signaling 6 MONTH
		Males						Females
	Shapiro-Wilk test	MFS P-WT	MFS P-MFS	MFS M-WT			MFS M-MF	MFS-P- WT		MFS-P-MFS			MFS M- WT	MFS M- MF
	W	0.8186	0.9539	0.881			0.9521	0.9406		0.9656			0.8472	0.8207
	P value	0.1139	0.7408	0.134			0.7127	0.6638		0.8465			0.1159	0.0653
	THREE-WAY ANOVA SEX-GENOTYPE-MFS MATERNAL EFFECT
	Three-way ANOVA								F (DFn, DFd)				p value
	GENOTYPE								F (1, 45) = 181,0				0.0001
	MFS MATERNAL								F (1, 45) = 2,803				0.101
	SEX								F (1, 45) = 0,2674				0.6076
	GENOTYPE x MFS MATERNAL								F (1, 45) = 0,8204				0.3699
	GENOTYPE x SEX								F (1, 45) = 1,137				0.2919
	MFS MATERNAL x SEX								F (1, 45) = 0,9571				0.3331
	GENOTYPE x MFS MATERNAL x SEX								F (1, 45) = 0,06547				0.7992
	Shapiro-Wilk test					MFS P-WT			MFS P-MFS			MFS M-WT			MFS M-MF
	W					0.9249			0.9425			0.9171			0.9707
	P value					0.5553			0.608			0.1318			0.8503
	TWO- WAY ANOVA-6M
	ANOVA table								F (DFn, DFd)				p value
	GENOTYPE								F (1, 49) = 189,2				0.0001
	MFS MATERNAL								F (1, 49) = 2,608				0.1127
	INTERACTION								F (1, 49) = 0,5968				0.4435

### Sheet: Figure 6
	EF 1 MONTH
		Males						Females
	Shapiro-Wilk test	MFS P-WT	MFS P-MFS	MFS M-WT			MFS M-MF	MFS-P- WT		MFS-P-MFS			MFS M- WT	MFS M- MF
	W	0.8911	0.8843	0.9265			0.8815	0.9637		0.9433			0.9433	0.9321
	P value	0.3881	0.3572	0.5739			0.3161	0.7561		0.5908			0.5908	0.4686
	THREE-WAY ANOVA SEX-GENOTYPE-MFS MATERNAL EFFECT
	Three-way ANOVA								F (DFn, DFd)				p value
	GENOTYPE								F (1, 50) = 24,42				0.0001
	MFS MATERNAL								F (1, 50) = 4,221				0.0452
	SEX								F (1, 50) = 1,110				0.2971
	GENOTYPE x MFS MATERNAL								F (1, 50) = 0,4492				0.5058
	GENOTYPE x SEX								F (1, 50) = 0,6387				0.428
	MFS MATERNAL x SEX								F (1, 50) = 2,386				0.1287
	GENOTYPE x MFS MATERNAL x SEX								F (1, 50) = 0,04397				0.8348
	Shapiro-Wilk test					MFS P-WT			MFS P-MFS			MFS M-WT			MFS M-MF
	W					0.8579			0.9459			0.9578			0.9486
	P value					0.1145			0.6451			0.4728			0.3468
	TWO- WAY ANOVA-1M-
	ANOVA table								F (DFn, DFd)				p value
	GENOTYPE								F (1, 54) = 0,2189				0.0001
	MFS MATERNAL								F (1, 52) = 5,183				0.0268
	INTERACTION								F (1, 52) = 0,1105				0.6418
	EF 2 MONTHS
		Males						Females
	Shapiro-Wilk test	MFS P-WT	MFS P-MFS	MFS M-WT			MFS M-MF	MFS-P- WT		MFS-P-MFS			MFS M- WT	MFS M- MF
	W	0.9529	0.9179	0.9809			0.8841	0.9697		0.9406			0.8595	0.9188
	P value	0.3599	0.1186	0.9709			0.2454	0.6368		0.3895			0.0753	0.4203
	THREE-WAY ANOVA SEX-GENOTYPE-MFS MATERNAL EFFECT
	Three-way ANOVA								F (DFn, DFd)				p value
	GENOTYPE								F (1, 110) = 6,570				0.0117
	MFS MATERNAL								F (1, 110) = 7,955				0.0057
	SEX								F (1, 110) = 2,941				0.0892
	GENOTYPE x MFS MATERNAL								F (1, 110) = 0,006244				0.9372
	GENOTYPE x SEX								F (1, 110) = 3,642				0.059
	MFS MATERNAL x SEX								F (1, 110) = 0,2095				0.6481
	GENOTYPE x MFS MATERNAL x SEX								F (1, 110) = 0,2518				0.6168
	Shapiro-Wilk test					MFS P-WT			MFS P-MFS			MFS M-WT			MFS M-MF
	W					0.9741			0.9198			0.9366			0.9859
	P value					0.3785			0.0861			0.0542			0.9948
	TWO- WAY ANOVA-2M
	ANOVA table								F (DFn, DFd)				p value
	GENOTYPE								F (1, 111) = 6,412				0.0127
	MFS MATERNAL								F (1, 111) = 7,469				0.0073
	INTERACTION								F (1, 111) = 0,03112				0.8603
	EF 4 MONTH
		Males						Females
	Shapiro-Wilk test	MFS P-WT	MFS P-MFS	MFS M-WT			MFS M-MF	MFS-P- WT		MFS-P-MFS			MFS M- WT	MFS M- MF
	W	0.9406	0.9755	0.924			0.9372	0.9714		0.8331			0.9353	0.8873
	P value	0.6642	0.8753	0.2213			0.6367	0.9018		0.176			0.5017	0.2206
	THREE-WAY ANOVA SEX-GENOTYPE-MFS MATERNAL EFFECT
	Three-way ANOVA								F (DFn, DFd)				p value
	GENOTYPE								F (1, 51) = 1,658				0.2037
	MFS MATERNAL								F (1, 51) = 5,589				0.0219
	SEX								F (1, 51) = 2,425				0.1256
	GENOTYPE x MFS MATERNAL								F (1, 51) = 1,659				0.2036
	GENOTYPE x SEX								F (1, 51) = 0,1586				0.6921
	MFS MATERNAL x SEX								F (1, 51) = 1,057				0.3087
	GENOTYPE x MFS MATERNAL x SEX								F (1, 51) = 0,4308				0.5145
	Shapiro-Wilk test					MFS P-WT			MFS P-MFS			MFS M-WT			MFS M-MF
	W					0.9744			0.9133			0.9583			0.8798
	P value					0.9508			0.3781			0.382			0.0577
	TWO- WAY ANOVA-4M
	ANOVA table								F (DFn, DFd)				p value
	GENOTYPE								F (1, 52) = 6,590				0.0132
	MFS MATERNAL								F (1, 52) = 4,407				0.0407
	INTERACTION								F (1, 52) = 0,4680				0.6836
	EF 6 MONTHS
		Males						Females
	Shapiro-Wilk test	MFS P-WT	MFS P-MFS	MFS M-WT			MFS M-MF	MFS-P- WT		MFS-P-MFS			MFS M- WT	MFS M- MF
	W	0.9728	0.9409	0.9673			0.8985	0.9852		0.9151			0.8762	0.8931
	P value	0.9109	0.6195	0.8738			0.4014	0.987		0.3918			0.118	0.2145
	THREE-WAY ANOVA SEX-GENOTYPE-MFS MATERNAL EFFECT
	Three-way ANOVA								F (DFn, DFd)				p value
	GENOTYPE								F (1, 38) = 7,285				0.0103
	MFS MATERNAL								F (1, 38) = 32,75				0.0001
	SEX								F (1, 38) = 1,614				0.2117
	GENOTYPE x MFS MATERNAL								F (1, 38) = 5,394				0.0257
	GENOTYPE x SEX								F (1, 38) = 0,2820				0.5985
	MFS MATERNAL x SEX								F (1, 38) = 0,1195				0.7315
	GENOTYPE x MFS MATERNAL x SEX								F (1, 38) = 0,07053				0.792
	Shapiro-Wilk test					MFS P-WT			MFS P-MFS			MFS M-WT			MFS M-MF
	W					0.9786			0.9083			0.9011			0.8992
	P value					0.9512			0.1091			0.0709			0.1099
	TWO- WAY ANOVA-6M
	ANOVA table								F (DFn, DFd)				p value
	GENOTYPE								F (1, 58) = 8,685				0.0046
	MFS MATERNAL								F (1, 58) = 40,55				0.0001
	INTERACTION								F (1, 58) = 13,23				0.0006
	multiple comparisons test														Adjusted P Value
	MFS-P: WT vs MFS-P: MFS														0.6211
	MFS-P WT vs MFS-M: WT														0.0543
	MFS-P WT vs MFS-M: MFS														0.0001
	MFS-P: MFS vs MFS-M: WT														0.0168
	MFS-P: MFS vs MFS-M:MFS														0.0001
	MFS-M:WT vs MFS-M:MFS														0.0001

### Sheet: Figure 7
	BLOOD PRESSURE 2 MONTH
		Males						Females
	Shapiro-Wilk test	MFS P-WT	MFS P-MFS	MFS M-WT			MFS M-MF	MFS-P- WT		MFS-P-MFS			MFS M- WT	MFS M- MF
	W	0.943	0.9891	0.9745			0.9081	0.9672		0.9437			0.9396	0.8475
	P value	0.5869	0.9992	0.9283			0.2315	0.8792		0.4673			0.4929	0.0542
	THREE-WAY ANOVA SEX-GENOTYPE-MFS MATERNAL EFFECT
	Three-way ANOVA								F (DFn, DFd)				p value
	GENOTYPE								F (1, 88) = 0,0000406				0.995
	MFS MATERNAL								F (1, 88) = 60,48				0.0001
	SEX								F (1, 88) = 0,1954				0.6596
	GENOTYPE x MFS MATERNAL								F (1, 88) = 1,397				0.2404
	GENOTYPE x SEX								F (1, 88) = 0,8710				0.3532
	MFS MATERNAL x SEX								F (1, 88) = 3,865				0.0525
	GENOTYPE x MFS MATERNAL x SEX								F (1, 88) = 0,3245				0.5703
	Shapiro-Wilk test					MFS P-WT			MFS P-MFS			MFS M-WT			MFS M-MF
	W					0.942			0.9546			0.9663			0.917
	P value					0.2171			0.241			0.6263			0.0757
	TWO- WAY ANOVA-2M
	ANOVA table								F (DFn, DFd)				p value
	GENOTYPE								F (1, 90) = 0,02009				0.8876
	MFS MATERNAL								F (1, 90) = 35,02				0.0001
	INTERACTION								F (1, 90) = 1,801				0.183
	BLOOD PRESSURE 4 MONTH
		Males						Females
	Shapiro-Wilk test	MFS P-WT	MFS P-MFS	MFS M-WT			MFS M-MF	MFS-P- WT		MFS-P-MFS			MFS M- WT	MFS M- MF
	W	0.9057	0.8663	0.8598			0.9616	0.8537		0.9123			0.9693	0.8739
	P value	0.2527	0.1722	0.0572			0.8063	0.1328		0.4121			0.8675	0.1353
	THREE-WAY ANOVA SEX-GENOTYPE-MFS MATERNAL EFFECT
	Three-way ANOVA								F (DFn, DFd)				p value
	GENOTYPE								F (1, 70) = 0,2404				0.6255
	MFS MATERNAL								F (1, 70) = 1,700				0.1965
	SEX								F (1, 70) = 0,008679				0.926
	GENOTYPE x MFS MATERNAL								F (1, 70) = 0,8621				0.3564
	GENOTYPE x SEX								F (1, 70) = 0,4200				0.5191
	MFS MATERNAL x SEX								F (1, 70) = 0,7861				0.3783
	GENOTYPE x MFS MATERNAL x SEX								F (1, 70) = 0,01724				0.8959
	Shapiro-Wilk test					MFS P-WT			MFS P-MFS			MFS M-WT			MFS M-MF
	W					0.8979			0.9546			0.9494			0.9583
	P value					0.0626			0.634			0.2427			0.4829
	TWO- WAY ANOVA-4M
	ANOVA table								F (DFn, DFd)				p value
	GENOTYPE								F (1, 74) = 0,3260				0.5697
	MFS MATERNAL								F (1, 74) = 1,679				0.1991
	INTERACTION								F (1, 74) = 0,8043				0.3727
	BLOOD PRESSURE 6 MONTH
		Males						Females
	Shapiro-Wilk test	MFS P-WT	MFS P-MFS	MFS M-WT			MFS M-MF	MFS-P- WT		MFS-P-MFS			MFS M- WT	MFS M- MF
	W	0.9154	0.9821	0.8968			0.9324	0.9606		0.9731			0.9472	0.8711
	P value	0.2503	0.914	0.2343			0.4353	0.7791		0.9177			0.6086	0.1263
	THREE-WAY ANOVA SEX-GENOTYPE-MFS MATERNAL EFFECT
	Three-way ANOVA								F (DFn, DFd)				p value
	GENOTYPE								F (1, 69) = 0,3424				0.5604
	MFS MATERNAL								F (1, 69) = 13,96				0.0004
	SEX								F (1, 69) = 3,314				0.073
	GENOTYPE x MFS MATERNAL								F (1, 69) = 1,070				0.3046
	GENOTYPE x SEX								F (1, 69) = 0,00005502				0.9941
	MFS MATERNAL x SEX								F (1, 69) = 0,9138				0.3424
	GENOTYPE x MFS MATERNAL x SEX								F (1, 69) = 1,030				0.3138
	Shapiro-Wilk test					MFS P-WT			MFS P-MFS			MFS M-WT			MFS M-MF
	W					0.9651			0.964			0.9333			0.9355
	P value					0.5731			0.7884			0.1784			0.1972
	TWO- WAY ANOVA-6M
	ANOVA table								F (DFn, DFd)				p value
	GENOTYPE								F (1, 73) = 0,4454				0.8334
	MFS MATERNAL								F (1, 73) = 17,79				0.0001
	INTERACTION								F (1, 73) = 2,422				0.124
	BLOOD PRESSURE PROGRESSION
	REML ANOVA
	ANOVA table								F (DFn, DFd)				p value
	INTERACTION								F (6, 237) = 6,271				0.0001
	TIME								F (6, 237) = 0,3709				0.6905
	MFS MATERNAL								F (6, 237) = 1,769				0.1538
	multiple comparisons test														Adjusted P Value
	2: WT MFS-P vs 2: MFS MFS-P														0.02
	2: WT MFS-P vs 6: MFS MFS-P														0.0243
	2: WT MFS-M vs 6: MFS MFS-M														0.0134
	2: MFS MFS-M vs 6: MFS MFS-M														0.0475
	6: MFS MFS-P vs 6: MFS MFS-M														0.0166
